# A chromosome-level reference genome for the common octopus, *Octopus vulgaris* (Cuvier, 1797)

**DOI:** 10.1101/2023.05.16.540928

**Authors:** Dalila Destanović, Darrin T. Schultz, Ruth Styfhals, Fernando Cruz, Jèssica Gómez-Garrido, Marta Gut, Ivo Gut, Graziano Fiorito, Oleg Simakov, Tyler S. Alioto, Giovanna Ponte, Eve Seuntjens

**Affiliations:** Department of Neurosciences and Developmental Biology, University of Vienna, Djerassiplatz 1, 1030, Vienna, Austria; Lab of Developmental Neurobiology, Animal Physiology and Neurobiology Division, Department of Biology, KU Leuven, Leuven, Belgium; KU Leuven Institute for Single Cell Omics (LISCO), KU Leuven, Leuven, Belgium; Leuven Brain Institute, KU Leuven, Leuven, Belgium; Department of Biology and Evolution of Marine Organisms, Stazione Zoologica Anton Dohrn, Villa Comunale, 80121, Naples, Italy; Centro Nacional de Análisis Genómico (CNAG), C/Baldiri Reixac 4, 08028 Barcelona, Spain

**Author notes:** equal contribution (Dalila Destanović, Darrin T. Schultz).

**Keywords:** coleoid cephalopods, chromosome-scale, Hi-C

## Abstract

Cephalopods are emerging animal models and include iconic species for studying the link between genomic innovations and physiological and behavioral complexities. Coleoid cephalopods possess the largest nervous system among invertebrates, both for cell counts and brain-to-body ratio. *Octopus vulgaris* has been at the center of a long-standing tradition of research into diverse aspects of cephalopod biology, including behavioral and neural plasticity, learning and memory recall, regeneration, and sophisticated cognition. However, no chromosome-scale genome assembly is available for *O. vulgaris* to aid in functional studies. To fill this gap, we sequenced and assembled a chromosome-scale genome of the common octopus, *O. vulgaris*. The final assembly spans 2.8 billion basepairs, 99.34% of which are in 30 chromosome-scale scaffolds. Hi-C heatmaps support a karyotype of 1n=30 chromosomes. Comparisons with other octopus species’ genomes show a conserved octopus karyotype, and a pattern of local genome rearrangements between species. This new chromosome-scale genome of *O. vulgaris* will further facilitate research in all aspects of cephalopod biology, including various forms of plasticity and the neural machinery underlying sophisticated cognition, as well as an understanding of cephalopod evolution.
