## Supplementary Data 1 for "A chromosome-level reference genome for the common octopus, *Octopus vulgaris* (Cuvier, 1797)"

### Sheet: LibraryInformation
NCBI Bioproject	NCBI Biosample	Internal Sample ID	Tissue Type	Individual	Library	Data Type	Total Coverage Per Treament	Total Coverage per Library	NCBI SRR	Total Gbp	Number of Read Pairs (or single reads, if PacBio/ONT)	physical coverage	Sequencing Institution	Sequencing Chemistry	filename	Developmental Stage	Tissue type	Index Name	Index Sequence	Notes	md5 R1 server	md5 R2 server
PRJEB61268	ERS14895525	Adult brain, specimen tube3-27.05.21-GP	Adult Brain	specimen tube3-27.05.21-GP	P21656_102	Omni-C	92.5124	33.0248	ERR11272680	259.155	863850000	92.5124	Genomics Production Stockholm	NovaSeq 6000 S4 150PE	P21656_102	adult	Brain	NEBNext07	(CAGATC)	Samples were sequenced on NovaSeq6000 (NovaSeq Control Software 1.7.5/RTA v3.4.4) with a 151nt(Read1)-10nt(Index1)-10nt(Index2)-151nt(Read2) setup using 'NovaSeqXp' workflow in 'S4' mode flowcell. The Bcl to FastQ conversion was performed using bcl2fastq_v2.20.0.422 from the CASAVA software suite. The quality scale used is Sanger / phred33 / Illumina 1.8+.
PRJEB61268	ERS14895526	Adult gonads, specimen tube3-27.05.21-GP	Adult Gonad		AS0194	ONT WGS	29.4742	29.4742	ERR11272652 (fastq)//ERR11278872 (fast5)	44.6076	3479626	15.9239	Centre Nacional d'Anàlisi Genòmica (CNAG)	R9.4.1 FLO-PRO 002 on PromethIon 24	PAH49123	adult	Spermatophore				8ddddf6f8f7024d248bc0de2c8b08ee9
PRJEB61268					AS0192	ONT WGS			ERR11272653 (fastq) // ERR11278873 (fast5)	37.9584	4871538	13.5503	Centre Nacional d'Anàlisi Genòmica (CNAG)		PAH66404	adult	Spermatophore				f1aeb25a0fe06f0d6c175e99da2afde9
PRJEB61268					One Library 8 lanes	10x chromium	81.6372	81.6372	ERR11272671	8.36189	27872965	2.985	Centre Nacional d'Anàlisi Genòmica (CNAG)	NovaSeq 6000 S4 150PE	H2GC7DSX3_1_SI-GA-A3	adult	Spermatophore				4b3df960825a18db88efb1d2f9ad706b	38a4e0b3a1db1cb493cbf5cf7f0987e2
PRJEB61268						10x chromium			ERR11272672	8.97674	29922468	3.20449	Centre Nacional d'Anàlisi Genòmica (CNAG)		H2GC7DSX3_2_SI-GA-A3	adult	Spermatophore				cc04aea078838464204bdc8b7ac712c0	19834e75d431001a0550ad9bce130683
PRJEB61268						10x chromium			ERR11272673	9.65286	32176189	3.44585	Centre Nacional d'Anàlisi Genòmica (CNAG)		H2GC7DSX3_3_SI-GA-A3	adult	Spermatophore				c929233cc0a385edd2120d351b8bda49	0bf3cfb7e3fa18eb3150510e5a46f895
PRJEB61268						10x chromium			ERR11272674	9.44349	31478298	3.37111	Centre Nacional d'Anàlisi Genòmica (CNAG)		H2GC7DSX3_4_SI-GA-A3	adult	Spermatophore				7879c15fe7c610e4d45b9e1f40dc4aa9	a1fe3ff40eb6aaaff8a7ca024738425e
PRJEB61268						10x chromium			ERR11272675	45.367	151223455	16.195	Centre Nacional d'Anàlisi Genòmica (CNAG)		HCVGHDSX3_1_SI-GA-A3	adult	Spermatophore				b0b3af5825e4de0749c5875ebd83d2ca	a82ab4c7ae2596986798f5a001bdd979
PRJEB61268						10x chromium			ERR11272676	51.4376	171458776	18.3621	Centre Nacional d'Anàlisi Genòmica (CNAG)		HCVGHDSX3_2_SI-GA-A3	adult	Spermatophore				d8508bc4897885bdb2cbc33018b99548	909ddb3a322d7bb82a61bac4b981fbc8
PRJEB61268						10x chromium			ERR11272677	48.5068	161689249	17.3158	Centre Nacional d'Anàlisi Genòmica (CNAG)		HCVGHDSX3_3_SI-GA-A3	adult	Spermatophore				e323e9d8c44388d59e49c18f1eb861d0	ea49c22fd4bedd0dc764e559747f680d
PRJEB61268						10x chromium			ERR11272678	46.9439	156479823	16.7579	Centre Nacional d'Anàlisi Genòmica (CNAG)		HCVGHDSX3_4_SI-GA-A3	adult	Spermatophore				7279620d6e3bcb930560bc5024c68bcb	6bd713cf24cebff9f9f51ae912ebc100

### Sheet: Sheet4
Genome Size (Gbp)
2.8013
