## Supplementary Data 2 for "A chromosome-level reference genome for the common octopus, *Octopus vulgaris* (Cuvier, 1797)"

### Sheet: All_Assemblies
assembly	ctgN50	ctgL50	scfN50	scfL50	total_len (scaffolds)	total_seq (scaffolds)	num_Gaps	BUSCOv5.2.2 (metazoa_odb10)	QV	Merqury_completeness	%False_Dups	Description	NOTES
filtlong.flye	2676008	308	3053096	269	3138961907	15409	234	C:95.4%[S:91.2%,D:4.2%],F:2.6%,M:2.0%,n:954	34.4664	85.72	4.48365	Assemble ONT filtered reads with Flye ( --filtlong-min-mean-q 91, nano-raw)
filtlong.nextdenovo	4297595	182	4297595	182	2827281359	2188	0	C:91.6%[S:90.9%,D:0.7%],F:3.0%,M:5.4%,n:954	34.5331	82.1395	1.6869	Assemble ONT filtered reads with NextDenovo v 2.4.0
filtlong.nextdenovo.hypo1	4294470	182	4294470	182	2828081444	2188	0	C:92.3%[S:91.6%,D:0.7%],F:2.7%,M:5.0%,n:954	38.9142	84.4485	1.45446	Polsishing ND assembly with Hypo using illumina and ONT reads
filtlong.nextdenovo.hypo1.purged_default	4362204	179	4362204	179	2806089419	2111	0	C:92.3%[S:91.7%,D:0.6%],F:2.7%,M:5.0%,n:954	38.991	84.3742	1.22982	Purge_dups on polished assembly (default cutoffs)
filtlong.nextdenovo.hypo1.purged_default.10X.scaffolds	3668701	211	4207120	184	2806129219	2619	398	C:92.3%[S:91.7%,D:0.6%],F:2.7%,M:5.0%,n:954	38.9912	84.3741	1.22975	Scaffolding of purged assembly with 10X Linked-Reads (Tigmint-ARKS-LINKS)
filtlong.nextdenovo.hypo1.purged_adjusted	4359557	179	4359557	179	2801183046	2096	0	C:92.3%[S:91.7%,D:0.6%],F:2.7%,M:5.0%,n:954	39.0032	84.3498	1.19493	Purge_dups on polished assembly (adjusted cutoffs)
filtlong.nextdenovo.hypo1.purged_adjusted.10X.scaffolds	3670046	210	4284007	183	2801224546	2599	415	C:92.3%[S:91.7%,D:0.6%],F:2.7%,M:5.0%,n:954	39.0034	84.3497	1.19487	Scaffolding of adjusted-purged assembly with 10X Linked-Reads (Tigmint-ARKS-LINKS)	It has lot of chaff, 310 scaffolds shorter than 1Kb (chaff mean length 535.18 bp)
filtlong.nextdenovo.hypo1.purged_adjusted.10X.scaffolds.mins1000	3670046	210	4284007	183	2801058639	2289	415	-	-	-	-	Unchaff: Removing 310 scaffolds shorter than 1Kb from filtlong.nextdenovo.hypo1.purged_adjusted.10X.scaffolds	-
filtlong.nextdenovo.hypo1.purged_adjusted.10X.mins1000.YaHS_default	3614884	212	118317146	9	2801377239	768	2008	C:92.4%[S:91.8%,D:0.6%],F:2.6%,M:5.0%,n:954	39.0041	84.3491	1.19418	Scaffolding unchaffed 10X assembly with YaHS using default error correction	Chaff: N100=1000 L100=768
filtlong.nextdenovo.hypo1.purged_adjusted.10X.mins1000.YaHS_noec	3670046	210	112558351	10	2801369639	734	1970	C:92.4%[S:91.8%,D:0.6%],F:2.6%,M:5.0%,n:954	39.0041	84.3491	1.19418	Scaffolding unchaffed 10X assembly with YaHS using no error correction	Chaff: N100=1002 L100=734
filtlong.nextdenovo.hypo1.purged_default.mins1000.YaHS_noec	4359557	179	69191903	14	2801531846	352	1744	C:92.4%[S:91.8%,D:0.6%],F:2.6%,M:5.0%,n:954	39.0032	﻿84.3498	1.19493	Scaffolding unchaffed purged_default assembly with YaHS no error correction (no 10X used)	Chaff: N100=23540 L100=352
oct_vulg_v0.6	3577857	217	118905486	9	2801017139	273	2549	C:92.3%[S:91.9%,D:0.4%],F:2.7%,M:5.0%,n:954	39.0041	84.349	1.19418	oct_vulg_v0.6 was curated by Darrin using Juicebox	Chaff: N100=555 L100=273
xcOctVulg1.1.scaffolds	3577857	217	118905486	9	2800447337	226	2532	C:92.3%[S:91.8%,D:0.5%],F:2.7%,M:5.0%,n:954 *	39.0179	84.3477	1.19223	Decontamination based on blobtoolkit2 results and remaning adding ToLID of our specimen and assembly version	Chaff: N100=555 L100=226
*used version 5.4.0 with same database metazoa_odb10
NOTE: Path conducting to most contiguous assemblies is left justified and the assemblies with best stats are shown in bold

### Sheet: BUSCO_proteome_transcriptome
Genome	Database	Number of genes	Complete BUSCO	Single BUSCO	Duplicated BUSCO	Fragmented BUSCO	Missing BUSCO
O. vulgaris transcriptome	metazoa_odb10	954	89.3% [852]	74.6% [712]	14.7% [140]	5.3% [51]	5.4% [51]
O. vulgaris proteome	metazoa_odb10	954	91.0% [868]	67.0% [639]	24.0% [229]	3.9% [37]	5.1% [49]
O. vulgaris transcriptome	mollusca_odb10	5295	82.0% [4340]	62.0% [3282]	20.0% [1058]	4.9% [262]	13.1% [693]
O. vulgaris proteome	mollusca_odb10	5295	84.5% [4475]	57.2% [3029]	27.3% [1446]	2.2% [115]	13.3% [705]
