## Supplementary Data 3 for "A chromosome-level reference genome for the common octopus, *Octopus vulgaris* (Cuvier, 1797)"

### Sheet: assembly_pipeline_v1_rules
Rule	Programs and Versions	Parameters/Notes
long_ranger	LongRanger Basic 2.2.2	defaults
concat_reads	gzip 1.3.12	zcat command and redirection
align_illumina	BWA 0.7.15	bwa mem -Y (use soft clipping for supplementary alignments)
align_ont	minimap2 2.17-r941	-ax map-ont
purge_dups	purge_dups 1.2.5	cutoffs -l 5 -m 23 -u 120
scaffolding_10X	Tigmint 1.2.4	minsize=2000 as=0.65 nm=5 dist=50000 mapq=0 trim=0 span=20 window=1000
scaffolding_10X	ARKS 1.2.2	c=5 m=50-10000 k=30 r=0.05 e=30000 z=500 j=0.55
scaffolding_10X	LINKS 1.8.6	l=5 a=0.3
run_busco	BUSCO 5.2.2	genome mode against metazoa_odb10
run_merqury	Merqury 1.1.1	k=21
hypo	Hypo 1.0.3	-c 61.45883819941388 -s 3g
nextdenovo	NextDenovo 2.4.0	read_cutoff = 1k genome_size = 3g seed_depth = 45 seed_cutoff = 0 blocksize = 1g
