## Supplementary Data 4 for "A chromosome-level reference genome for the common octopus, *Octopus vulgaris* (Cuvier, 1797)"

### Sheet: octopus.Omnic_Stats.mq30
Omni-C mapping statistics
	Number of Read Pairs
Total	863849185
Unmapped	73251467
Mapped	537536730
PCR Dup	305949046
No-Dup	231587684
No-Dup Cis	68963176
No-Dup Trans	162624508
No-Dup Valid (cis >= 1kb + trans)	191350632
No-Dup Cis < 1kb	40237052
No-Dup Cis >= 1kb	28726124
No-Dup Cis >= 10kb	24331096
