## Supplementary Data 6 for "A chromosome-level reference genome for the common octopus, *Octopus vulgaris* (Cuvier, 1797)"

### Sheet: contaminant_scaffolds_47
id	gc	length	illumina_cov	ontfiltlong_cov	ontfiltlong_read_cov	bestsumorder_phylum	bestsumorder_species
sca191	0.3638	2666	7.1294	0	0	Cnidaria	Pocillopora damicornis
sca146	0.3733	4966	8.8721	0	0	Arthropoda	Cryptotermes secundus
sca108	0.382	7707	9.3209	0	0	Rotifera	Rotaria magnacalcarata
sca157	0.09	4420	9.8412	0	0	Cnidaria	Clytia hemisphaerica
sca161	0.3993	4283	11.1219	0	0	Cnidaria	Clytia hemisphaerica
sca89	0.2099	9629	11.3135	0.6821	1	Cnidaria	Clytia hemisphaerica
sca194	0.3075	2576	11.5163	0	0	Arthropoda	Sitophilus oryzae
sca229	0.3721	1454	11.7462	0	0	Arthropoda	Dinoponera quadriceps
sca43	0.1549	29017	11.7514	10.7497	50	Rotifera	Rotaria magnacalcarata
sca121	0.1987	6653	12.7945	1.28	3	Cnidaria	Clytia hemisphaerica
sca41	0.3071	29951	14.1355	2.1702	15	Chordata	Branchiostoma belcheri
sca98	0.2492	8443	15.5895	0	0	Microsporidia	Enterospora canceri
sca132	0.2978	5856	16.2261	0	0	Rotifera	Rotaria magnacalcarata
sca114	0.2045	6921	17.3458	2.9831	7	Cnidaria	Clytia hemisphaerica
sca136	0.3835	5651	18.0635	0.6132	1	Chordata	Oreochromis niloticus
sca65	0.2106	13568	18.9814	2.5479	11	Microsporidia	Enterospora canceri
sca192	0.3909	2612	19.0567	0	0	Chordata	Branchiostoma belcheri
sca36	0.3138	44925	19.3619	0.8374	13	Arthropoda	Macrobrachium nipponense
sca63	0.2341	14825	19.5359	3.5365	6	Rotifera	Rotaria magnacalcarata
sca50	0.2286	23003	19.593	11.6283	59	Arthropoda	Cryptotermes secundus
sca122	0.3801	6579	19.7215	1.0119	3	Cnidaria	Clytia hemisphaerica
sca113	0.3732	6938	21.2943	1.1205	3	Arthropoda	Sitophilus oryzae
sca93	0.3113	9209	22.7973	6.3706	8	Cnidaria	Clytia hemisphaerica
sca48	0.2595	23833	23.3835	2.5452	26	Microsporidia	Enterospora canceri
sca54	0.3671	21000	23.8368	11.4454	27	Echinodermata	Apostichopus japonicus
sca21	0.2439	77000	24.6585	18.1732	385	Arthropoda	Cryptotermes secundus
sca60	0.2795	15921	24.7698	2.1732	13	Microsporidia	Enterospora canceri
sca69	0.3013	12899	27.4299	0.9729	4	Microsporidia	Enterospora canceri
sca83	0.2891	10139	28.6734	6.3976	18	Microsporidia	Enterospora canceri
sca71	0.3806	12271	29.4878	1.5594	8	Microsporidia	Enterospora canceri
sca187	0.3693	2941	29.5835	0	0	Cnidaria	Clytia hemisphaerica
sca206	0.3432	2069	29.7738	0	0	Cnidaria	Clytia hemisphaerica
sca79	0.2536	10456	30.7171	0.5857	4	Microsporidia	Enterospora canceri
sca107	0.2944	7717	31.8883	1.9101	8	Arthropoda	Cryptotermes secundus
sca56	0.2239	19388	33.2084	7.338	22	Rotifera	Rotaria magnacalcarata
sca111	0.3213	7149	35.0792	3.3596	11	Microsporidia	Enterospora canceri
sca105	0.3425	7856	35.6251	0.1373	1	Microsporidia	Enterospora canceri
sca92	0.3497	9417	41.6716	3.6626	7	Rotifera	Rotaria magnacalcarata
sca62	0.3477	15472	45.7889	8.161	29	Rotifera	Rotaria magnacalcarata
sca9	0.2806	138118	47.1005	63.1715	2060	Arthropoda	Cryptotermes secundus
sca164	0.4622	4132	51.6909	3.1	5	Chordata	Branchiostoma belcheri
sca28	0.3541	55000	52.9561	44.2882	177	Cnidaria	Actinia tenebrosa
sca110	0.366	7385	60.0921	0.9192	2	Microsporidia	Enterospora canceri
sca85	0.3128	9835	66.4775	2.5963	21	Microsporidia	Enterospora canceri
sca183	0.254	3032	114.742	0	0	Annelida	Helobdella robusta
sca94	0.3613	8820	232.423	0.4268	1	Cnidaria	Clytia hemisphaerica
sca18	0.4101	91000	399.67	109.111	1347	Chordata	Labeo rohita
