## Supplementary Data 7 for "A chromosome-level reference genome for the common octopus, *Octopus vulgaris* (Cuvier, 1797)"

### Sheet: Table
Table. Agerage identity to other Cephalopod mitogenomes
	Query
	O.sinensis	O.bimaculoides	A. fangsiao	O.vulgaris Japan
O. vulgaris (xcOctVulg1)	0.9679	0.873	0.8493	0.9675

### Sheet: Dnadiff version
dnadiff
DNAdiff version 1.3
mummer package version 3.23
